# Global analysis of transcription start sites in the new ovine reference genome (*Oar rambouillet v1.0*)

**DOI:** 10.1101/2020.07.06.189480

**Authors:** Mazdak Salavati, Alex Caulton, Richard Clark, Iveta Gazova, Timothy P. L. Smith, Kim C. Worley, Noelle E. Cockett, Alan L. Archibald, Shannon M. Clarke, Brenda M. Murdoch, Emily L. Clark, on behalf of The Ovine FAANG Project Consortium

## Abstract

The overall aim of the Ovine FAANG project is to provide a comprehensive annotation of the new highly contiguous sheep reference genome sequence (*Oar rambouillet v1.0)*. Mapping of transcription start sites (TSS) is a key first step in understanding transcript regulation and diversity. Using 56 tissue samples collected from the reference ewe Benz2616 we have performed a global analysis of TSS and TSS-Enhancer clusters using Cap Analysis Gene Expression (CAGE) sequencing. CAGE measures RNA expression by 5’ cap-trapping and has been specifically designed to allow the characterization of TSS within promoters to single-nucleotide resolution. We have adapted an analysis pipeline that uses TagDust2 for clean-up and trimming, Bowtie2 for mapping, CAGEfightR for clustering and the Integrative Genomics Viewer (IGV) for visualization. Mapping of CAGE tags indicated that the expression levels of CAGE tag clusters varied across tissues. Expression profiles across tissues were validated using corresponding polyA+ mRNA-Seq data from the same samples. After removal of CAGE tags with < 10 read counts, 39.3% of TSS overlapped with 5’ ends of 31,113 transcripts that had been previously annotated by NCBI (out of a total of 56,308 from the NCBI annotation). For 25,195 of the transcripts, previously annotated by NCBI, no TSS meeting stringent criteria were identified. A further 14.7% of TSS mapped to within 50bp of annotated promoter regions. Intersecting these predicted TSS regions with annotated promoter regions (±50bp) revealed 46% of the predicted TSS were ‘novel’ and previously un-annotated. Using whole genome bisulphite sequencing data from the same tissues we were able to determine that a proportion of these ‘novel’ TSS were hypo-methylated (32.2%) indicating that they are likely to be reproducible rather than ‘noise’. This global analysis of TSS in sheep will significantly enhance the annotation of gene models in the new ovine reference assembly. Our analyses provide one of the highest resolution annotations of transcript regulation and diversity in a livestock species to date.
