## Supplementary material for "Global analysis of transcription start sites in the new ovine reference genome (*Oar rambouillet v1.0*)": Supp file 2: README.txt

BCs_df_ramb1.tsv	Dataframe containing expression metrics of Bi-Directional clusters (CAGEfighR output)
TSSs_df_ramb1.tsv	Dataframe containing expression metrics of Uni-Directional clusters (CAGEfighR output)
Links_df_ramb1.tsv	Dataframe containing co-expression links between long range cis Enhancers and TSSs under influence (CAGEfightR output)
RNA_df_ramb1.tsv	Dataframe containing transcript level expression from mRNA-Seq analysis of all tissues (Kallisto + txImport output)
