## Supplementary material for "Global analysis of transcription start sites in the new ovine reference genome (*Oar rambouillet v1.0*)": Supp Table 1

### Sheet: Library_metrics
Supplementary Table 1: Details of tissue abbreviations, 5' linker barcodes, pool ID and sequencing run assigned to each tissue sample and RNA quality control metrics
Tissue	Abbreivation	5' Linker Barcode	Library Pool ID	Sequencing run	RNA Purity - 260:280 Ratio	RNA Purity - 260:230 Ratio	RNA Integrity Number (RINe)
Tongue	Ton	GAT	ECRF_CAGE2	1	1.88	1.97	8.0
Rumen - ventral	Rum_V	ATG	ECRF_CAGE2	1	2.09	2.19	8.9
Vagina	Vag	ACG	ECRF_CAGE2	1	2.1	1.55	7.1
Skin - non-haired	Skin_NH	CTT	ECRF_CAGE2	1	2	2.06	8.1
Hippocampus	Hipp	TAG	ECRF_CAGE2	1	2.11	2.22	7.7
Pituitary Gland	Pit	GTA	ECRF_CAGE2	1	2.05	2.16	8.5
Thyroid Gland	Thr	GCC	ECRF_CAGE2	1	2.1	2.26	8.1
Skeletal Muscle - longissimus dorsi	Mus_LD	TGG	ECRF_CAGE2	1	2.05	1.84	7.0
Mammary Gland	Mam	GTA	ECRF_CAGE3	1	2.07	1.98	6.5
Diaphragm	Dpm	TAG	ECRF_CAGE3	1	2.1	2.03	7.8
Oviduct	Ovi	GCC	ECRF_CAGE3	1	2.12	2.07	7.5
Urinary Bladder	Bla	TGG	ECRF_CAGE3	1	2.07	2.21	6.5
Kidney Medulla	Kid_M	GAT	ECRF_CAGE3	1	2.15	2.2	8.0
Esophagus (thoracic)	Eos	ATG	ECRF_CAGE3	1	2.05	2.06	7.7
Adrenal Gland Medulla	Adn_M	ACG	ECRF_CAGE3	1	2.13	2.32	7.4
Peyer's Patch	Ile_PP	CTT	ECRF_CAGE3	1	2.13	2.19	6.7
Spiral Colon	SCol	GTA	ECRF_CAGE4	1	2.13	2.29	7.1
Duodenum	Duo	TAG	ECRF_CAGE4	1	2.12	2.31	5.3
Rectum	Rec	GCC	ECRF_CAGE4	1	2.04	2.15	8.2
Eye – retina	Eye	TGG	ECRF_CAGE4	1	2.04	2.11	7.7
Hypothalamus	Hyp	GAT	ECRF_CAGE4	1	2.01	1.9	5.2
Urethra	Uta	ATG	ECRF_CAGE4	1	2.08	1.88	6.7
Parathyroid Gland	PThr	ACG	ECRF_CAGE4	1	2.14	1.35	7.2
Spinal Cord - cervical	SC	CTT	ECRF_CAGE4	1	2.1	2.08	6.2
Alveolar Macrophages	Mac_Al	GTA	ECRF_CAGE7	1	2.12	2.25	6.4
Rumen - atrium	Rum_A	TAG	ECRF_CAGE7	1	2.04	2.16	6.8
Pylorus of Abomasum	Abo_P	CTT	ECRF_CAGE7	1	2.04	2.14	8.2
Ovary	Ovy	GCC	ECRF_CAGE7	1	1.95	2.15	8.3
Lung	Lng	TGG	ECRF_CAGE7	1	1.98	2.18	8.2
Heart Atrioventricular Valve – left	AV_L	GAT	ECRF_CAGE7	1	2.1	2.17	7.0
Heart - right ventricle	Hrt_RV	ATG	ECRF_CAGE7	1	2.13	2.27	7.5
Skeletal Muscle - semimembranosus	Mus_SM	ACG	ECRF_CAGE7	1	2.11	2.18	8.3
Adrenal Gland Cortex	Adn_C	ACG	EC_CAGE1	1	2.06	2.04	7.9
Skeletal Muscle - biceps femoris	Mus_BF	GAT	EC_CAGE1	1	2.05	2.29	7.6
Cerebral Cortex	Cor	CTT	EC_CAGE1	1	1.98	2.16	7.7
Kidney Cortex	Kid_C	ATG	EC_CAGE1	1	2.01	2.11	8.1
Liver	Liv	GTA	EC_CAGE1	1	2.04	2.2	7.8
Tonsil - palatine	Tons	GCC	EC_CAGE1	1	1.98	2.24	7.3
Ileum	Ile	TAG	EC_CAGE1	1	2.07	2.23	6.8
Uterus - caruncle	Ute_C	TGG	EC_CAGE1	1	2.08	2.2	8.2
Adipose - subcutaneous	Adi_SC	TAG	ULCAGE04	2	2.06	1.76	7.6
Jejunum	Jejunum	CTT	ULCAGE04	2	2.08	2.21	6.0
Cecum	Cec	GCC	ULCAGE04	2	2.12	2.27	6.2
Gall Bladder	Gal	TGG	ULCAGE04	2	2.11	2.18	6.0
Caudal vena cava	Vn_C	ATG	ULCAGE04	2	2.09	1.97	5.8
Cerebellum	Cer	GAT	ULCAGE05	2	1.88	1.74	7.9
Pons	Pns	ACG	ULCAGE05	2	1.91	0.53	6.8
Thalamus	Tha	GTA	ULCAGE05	2	1.93	1.45	6.5
Omasum	Oma	GAT	ULCAGE08	2	2.02	2.24	8.3
Abomasum	Abo	ATG	ULCAGE08	2	2.13	2.29	7.2
Descending Colon	DCol	ACG	ULCAGE08	2	2.02	2.03	7.7
Reticulum	Ret	CTT	ULCAGE08	2	1.97	2.24	7.7
Spleen	Spl	TAG	ULCAGE08	2	1.95	2.2	7.8
Heart - right atrium	Hrt_RA	GTA	ULCAGE08	2	2.13	2.28	8.2
Lymph Node - mesenteric	LN_mes	GCC	ULCAGE08	2	2.15	1.99	7.2
Lymph Node - prescapular	LN_ps	TGG	ULCAGE08	2	2.13	2.28	7.0

### Sheet: Sequencing_metrics
sample	fastq_total	bam_total	bam_uniq	bam_multi	bam_mpq10	Tissue	totalTags	CTPM!=0	CTPM>1	CTPM>10
EC10	231989	206379	206379	0	144174	Rumen_ventral	5270250	5450864	31975	9507
EC11	2197765	1920011	1920011	0	1255706	Vagina	41857925	5450864	365407	7483
EC12	17393802	14983636	14983636	0	11491968	Skin_non_haired	380222507	5450864	459070	3943
EC13	12221590	11494207	11494207	0	7997628	Hippocampus	288907828	5450864	612094	7976
EC14	1388317	629358	629358	0	199181	Pituitary_Gland	14658212	5450864	77389	4289
EC15	8636146	7822667	7822667	0	5358263	Thyroid_Gland	188238467	5450864	729437	6631
EC16	11271869	10569226	10569226	0	5968224	Skeletal_Muscle_longissimus_dorsi	202491205	5450864	1302606	5391
EC17	2270159	828084	828084	0	346699	Mammary_Gland	17003796	5450864	150489	7168
EC18	2585771	1721355	1721355	0	876604	Diaphragm	36141784	5450864	327455	5943
EC19	2890033	1594160	1594160	0	1020436	Oviduct	36114926	5450864	384211	8769
EC1	8169604	7141074	7141074	0	5083668	Adrenal_Cortex	182709124	5450864	267236	9899
EC20	2431004	1627162	1627162	0	656785	Urinary_Bladder	37290989	5450864	263288	6123
EC21	1163997	721011	721011	0	451447	Kidney_Medulla	16672770	5450864	158006	10188
EC22	1543165	656473	656473	0	392578	Esophagus_	14973906	5450864	119917	8864
EC23	1961328	1398593	1398593	0	909669	Adrenal_Medulla	32383840	5450864	273108	9514
EC24	4378165	1999526	1999526	0	1118921	Peyers_Patch	46164398	5450864	330355	9085
EC25	4737218	2740974	2740974	0	1403002	Spiral_Colon	60659452	5450864	486857	7409
EC26	2487761	1738998	1738998	0	901029	Duodenum	37010867	5450864	320025	7010
EC27	4648910	3305818	3305818	0	2011120	Rectum	74079383	5450864	637804	8206
EC28	3802973	2988300	2988300	0	1672332	Retina	62354829	5450864	650399	7267
EC29	2180284	1581045	1581045	0	881439	Hypothalamus	33523450	5450864	348658	8264
EC2	7655945	6523949	6523949	0	4804076	Skeletal_Muscle_biceps_femoris	163516098	5450864	187803	8010
EC30	2208703	1246480	1246480	0	760104	Urethra	26601875	5450864	322542	9514
EC31	2833790	2268908	2268908	0	1501370	Parathyroid_Gland	50725921	5450864	507685	9363
EC32	5250502	1688835	1688835	0	755119	Spinal_Cord_cervical	36043067	5450864	296347	7650
EC34	13976797	11845221	11845221	0	8214720	Alveolar_Macrophages	299122168	5450864	277664	8821
EC37	8011282	7380492	7380492	0	4957556	Rumen_atrium	188414500	5450864	190999	10312
EC38	5872260	5055390	5055390	0	3776903	Abomasum_pylorus	130513733	5450864	150637	11070
EC3	7143129	6392442	6392442	0	4901887	Cerebral_Cortex	162051300	5450864	309136	11654
EC41	5983036	5381310	5381310	0	3835044	Ovary	138361555	5450864	197897	11853
EC42	2257509	1871787	1871787	0	1242388	Lymph_Node_mesenteric	46957925	5450864	119509	10428
EC43	6235314	5141803	5141803	0	3850288	Heart_Atrioventricular_Valve_left	129181435	5450864	215436	10740
EC45	8040376	7085378	7085378	0	5296744	Heart_right_ventricle	181792923	5450864	185486	9898
EC46	11406547	10161052	10161052	0	7760097	Skeletal_Muscle_semimembranosus	263077443	5450864	181682	8708
EC4	11019697	9920557	9920557	0	7381945	Kidney_Cortex	254037713	5450864	313989	10557
EC5	10622491	7945796	7945796	0	5493589	Liver	200116791	5450864	188066	7778
EC6	2400336	2109422	2109422	0	1490399	Tonsil_palatine	53918541	5450864	115857	10077
EC7	8041205	7144648	7144648	0	4945190	Ileum	180923654	5450864	340425	10907
EC8	2074862	1911808	1911808	0	1397380	Uterus_caruncle	49333513	5450864	125269	11304
EC9	690154	631379	631379	0	463316	Tongue	16412773	5450864	43680	6958
UL28	12948306	8997048	8997048	0	5977217	Adipose_subcutaneous	219177034	5450864	349832	11528
UL29	1306459	436265	436265	0	267957	Jejunum	8473372	5450864	82213	9667
UL30	48328242	19388497	19388497	0	10971903	Cecum	325436903	5450864	2565399	6769
UL31	12448705	5434557	5434557	0	2566067	Gall_Bladder	113113893	5450864	297268	9144
UL32	2907469	1114318	1114318	0	466270	Caudal_vena_cava	22489800	5450864	86955	8400
UL33	5224219	3358389	3358389	0	2493693	Cerebellum	40210648	5450864	1194769	1022
UL34	2261435	1263530	1263530	0	855445	Pons	26003118	5450864	198996	10619
UL35	4728332	1576739	1576739	0	928877	Thalamus	32723124	5450864	219891	9489
UL57	1176892	599109	599109	0	426299	Omasum	15704257	5450864	44177	6726
UL58	1886993	1042116	1042116	0	769449	Abomasum	25444145	5450864	89706	3714
UL59	5344166	3841935	3841935	0	2672186	Descending_Colon	98827362	5450864	198220	6999
UL60	29796548	15187974	15187974	0	10184855	Reticulum	402002706	5450864	436463	6492
UL61	26823286	15171266	15171266	0	9468352	Spleen	394539921	5450864	557918	7091
UL62	13623036	4667363	4667363	0	2472825	Heart_right_atrium	119783385	5450864	293818	4808
UL63	10486051	5937437	5937437	0	3660662	Lymph_Node_prescapular	148872881	5450864	431566	6388
UL64	9561002	4934329	4934329	0	2960602	Lung	123834491	5450864	453937	6904
