## Supplementary material for "Global analysis of transcription start sites in the new ovine reference genome (*Oar rambouillet v1.0*)": Supp Table 2

### Sheet: Sheet1
Supplementary table 2. Percentage of tissue-specific CAGE tags mapping to genomic features.
txType	Count	Percentage
promoter	3687	0.1
proximal	22922	0.7
fiveUTR	3658	0.1
threeUTR	20233	0.6
CDS	28519	0.9
exon	7723	0.2
intron	995227	30.8
antisense	557635	17.3
intergenic	1588821	49.2
