## Supplementary material for "Global analysis of transcription start sites in the new ovine reference genome (*Oar rambouillet v1.0*)": Supp Table 3

### Sheet: Sheet1
Supplementary Table 3: Summary of WGBS sequencing and mapping results
Tissue name	Number of trimmed read-pairs	Gbp of trimmed read-pairs	Mapping rate (%)	Unique mapped reads	CG methylation (%)	Non-CG methylation (%)	Bisulfite conversion rate (%)
Alveolar macrophages	490396634	122	79.5	355,013,112 (91.1%)	69.9	1	99.9
Cerebellum	364238635	92.1	78.9	266,961,218 (92.9%)	78.2	5	99.9
Cerebral cortex	433377706	109.7	77.7	311,099,230 (92.4%)	74.4	2.4	99.9
Lung	383978010	95.3	79.6	280,668,169 (91.9%)	69.9	1.2	99.9
Ovary	370566115	86.8	78	255,838,310 (88.5%)	67.8	1.3	99.9
Rumen Atrium	414791211	102.4	78.7	299,612,686 (91.7%)	67.9	1	99.9
Skeletal muscle biceps femoris	444061737	111.5	79.4	321,734,741 (91.2%)	68	1.5	99.9
Skeletal muscle longissimus dorsi	421737314	104.6	78.4	304,489,855 (92.1%)	67.7	1.4	99.9
