## Supplementary material for "Global analysis of transcription start sites in the new ovine reference genome (*Oar rambouillet v1.0*)": Supp Table 4

### Sheet: RNA-Seq TPM threshold
tissue	txID_rna_tpm1	txID_cage_ctpm1	txID_rna_tpm10	txID_cage_ctpm10	both_tpm10
Abomasum	32872	16981	2271	6752	847
Abomasum_pylorus	34255	26017	9971	19177	2695
Adipose_subcutaneous	23980	26012	8136	19481	2232
Adrenal_Cortex	29748	25935	7282	17441	2111
Adrenal_Medulla	34331	24423	7622	15677	2174
Alveolar_Macrophages	23092	25219	8155	14871	2244
Caudal_vena_cava	27703	22852	9983	13525	2299
Cecum	37945	25367	9579	13679	2169
Cerebellum	40052	17966	12853	17808	2737
Cerebral_Cortex	37775	25766	8146	18552	1964
Descending_Colon	22215	24926	6265	10985	1066
Diaphragm	26785	21940	4030	8689	1198
Duodenum	32211	23624	9643	11081	2251
Esophagus_	31054	21157	7950	12804	2181
Gall_Bladder	28244	24966	5228	14809	417
Heart_Atrioventricular_Valve_left	28638	25894	9964	18898	2621
Heart_right_atrium	36474	23110	7869	6474	1604
Heart_right_ventricle	26636	25862	6829	17434	2140
Hippocampus	33055	25608	10741	12270	2261
Ileum	33638	26046	9148	18383	2317
Jejunum	31081	22852	4886	17917	1315
Kidney_Cortex	32184	25971	5568	17878	1593
Kidney_Medulla	38921	23063	8850	15534	2342
Liver	24735	25829	4877	14958	1251
Lung	40208	24550	10564	10704	2213
Lymph_Node_mesenteric	33050	25564	10010	18070	2598
Lymph_Node_prescapular	33003	24209	8285	9725	2002
Mammary_Gland	30537	21362	9019	11309	2109
Omasum	33912	19094	4461	10416	1291
Ovary	39883	26018	9536	20147	2487
Oviduct	28163	24400	10511	14662	2482
Peyers_Patch	24736	25032	9689	14671	2368
Pituitary_Gland	38357	14638	7750	6919	1776
Pons	39442	24754	11738	18316	2724
Rectum	34774	25318	10050	12600	2358
Reticulum	26132	25687	9424	10472	2298
Retina	29240	24955	11083	12328	2543
Rumen_atrium	35092	25991	7679	17879	2286
Rumen_ventral	30888	14880	7700	10426	2077
Skeletal_Muscle_biceps_femoris	33167	25705	4991	13582	1598
Skeletal_Muscle_longissimus_dorsi	27435	23995	4110	8005	1322
Skeletal_Muscle_semimembranosus	33758	25881	5027	15491	1702
Spinal_Cord_cervical	40222	24066	11454	12525	2547
Spiral_Colon	38994	25115	9776	12313	2447
Spleen	38738	25626	7468	11069	1990
Thalamus	35981	24288	10974	16571	2497
Tongue	10926	20220	4439	11526	675
Tonsil_palatine	25001	25732	4463	17983	1300
Urethra	24462	24199	10304	15511	2573
Urinary_Bladder	3050	23623	2419	10658	461
Uterus_caruncle	29731	25718	9390	19178	2600
Vagina	18460	24505	4297	13122	570
Average	30864.7	23894.4	7931.87	14062.6	1960.06
