## Supplementary material for "Global analysis of transcription start sites in the new ovine reference genome (*Oar rambouillet v1.0*)": Supp Table 5

### Sheet: Ramb1_min_support
Support by 1 tissue			Support by 5 tissues			Support by 18 tissues			Support by 28 tissues			Support by 37 tissues
TSS_per_gene	geneID	pct	TSS_per_gene	geneID	pct	TSS_per_gene	geneID	pct	TSS_per_gene	geneID	pct	TSS_per_gene	geneID	pct
1	1987	0.06811	1	3279	0.13767	1	6476	0.35359	1	7972	0.50066	1	9049	0.6504
2	1752	0.06006	2	2313	0.09712	2	3333	0.18198	2	3236	0.20323	2	2575	0.18508
3	1513	0.05186	3	1818	0.07633	3	1943	0.10609	3	1589	0.09979	3	992	0.0713
4	1220	0.04182	4	1333	0.05597	4	1337	0.073	4	915	0.05746	4	518	0.03723
5	987	0.03383	5	1140	0.04786	5	923	0.0504	5	546	0.03429	5	270	0.01941
6	868	0.02975	6	900	0.03779	6	716	0.03909	6	402	0.02525	6	172	0.01236
7	730	0.02502	7	778	0.03267	7	532	0.02905	7	288	0.01809	7	112	0.00805
8	712	0.02441	8	744	0.03124	8	445	0.0243	8	211	0.01325	8	75	0.00539
9	636	0.0218	9	618	0.02595	9	343	0.01873	9	146	0.00917	9	50	0.00359
11	523	0.01793	10	596	0.02502	10	308	0.01682	10	119	0.00747	10	20	0.00144
10	504	0.01728	11	529	0.02221	11	237	0.01294	11	101	0.00634	11	18	0.00129
12	456	0.01563	12	484	0.02032	12	193	0.01054	12	85	0.00534	13	13	0.00093
13	423	0.0145	13	447	0.01877	13	165	0.00901	13	56	0.00352	12	10	0.00072
14	408	0.01399	14	401	0.01684	14	165	0.00901	14	40	0.00251	14	9	0.00065
15	365	0.01251	15	364	0.01528	15	141	0.0077	16	31	0.00195	16	8	0.00058
16	359	0.01231	16	325	0.01365	16	96	0.00524	15	28	0.00176	15	6	0.00043
18	341	0.01169	17	301	0.01264	17	93	0.00508	18	25	0.00157	18	4	0.00029
17	330	0.01131	18	296	0.01243	18	86	0.0047	17	22	0.00138	17	3	0.00022
21	317	0.01087	19	246	0.01033	19	70	0.00382	21	14	0.00088	19	3	0.00022
20	307	0.01052	21	244	0.01024	20	64	0.00349	22	14	0.00088	22	2	0.00014
19	286	0.0098	20	238	0.00999	21	59	0.00322	19	13	0.00082	27	1	7e-05
22	284	0.00974	22	222	0.00932	22	51	0.00278	20	13	0.00082	29	1	7e-05
23	282	0.00967	23	213	0.00894	23	43	0.00235	23	9	0.00057	33	1	7e-05
24	255	0.00874	24	197	0.00827	25	43	0.00235	24	5	0.00031	40	1	7e-05
25	248	0.0085	25	180	0.00756	24	42	0.00229	25	5	0.00031
26	248	0.0085	27	179	0.00752	26	39	0.00213	26	4	0.00025
31	223	0.00764	26	174	0.00731	28	31	0.00169	29	4	0.00025
27	222	0.00761	28	156	0.00655	31	24	0.00131	32	4	0.00025
28	198	0.00679	30	145	0.00609	27	22	0.0012	28	3	0.00019
30	195	0.00668	32	142	0.00596	29	21	0.00115	27	2	0.00013
32	195	0.00668	31	137	0.00575	30	21	0.00115	30	2	0.00013
37	183	0.00627	29	127	0.00533	33	19	0.00104	31	2	0.00013
29	180	0.00617	34	120	0.00504	35	15	0.00082	33	2	0.00013
33	174	0.00596	35	119	0.005	32	14	0.00076	36	2	0.00013
36	173	0.00593	33	115	0.00483	43	13	0.00071	41	2	0.00013
34	163	0.00559	38	100	0.0042	37	12	0.00066	57	2	0.00013
35	161	0.00552	36	95	0.00399	39	12	0.00066	35	1	6e-05
39	158	0.00542	41	93	0.0039	36	10	0.00055	40	1	6e-05
40	158	0.00542	37	92	0.00386	40	10	0.00055	42	1	6e-05
43	156	0.00535	42	91	0.00382	41	9	0.00049	45	1	6e-05
46	155	0.00531	44	91	0.00382	42	9	0.00049	46	1	6e-05
38	146	0.005	39	89	0.00374	45	9	0.00049	47	1	6e-05
41	136	0.00466	40	79	0.00332	55	9	0.00049	48	1	6e-05
45	134	0.00459	46	79	0.00332	34	8	0.00044	62	1	6e-05
44	130	0.00446	49	78	0.00327	48	8	0.00044	64	1	6e-05
42	127	0.00435	43	72	0.00302	38	6	0.00033
48	125	0.00428	47	70	0.00294	51	6	0.00033
47	114	0.00391	45	68	0.00286	44	5	0.00027
51	113	0.00387	48	67	0.00281	46	5	0.00027
50	112	0.00384	50	60	0.00252	47	5	0.00027
54	103	0.00353	52	58	0.00244	49	5	0.00027
61	102	0.0035	51	55	0.00231	59	5	0.00027
52	99	0.00339	54	54	0.00227	50	4	0.00022
53	98	0.00336	55	52	0.00218	60	4	0.00022
49	97	0.00333	56	52	0.00218	65	4	0.00022
72	95	0.00326	57	48	0.00202	53	3	0.00016
58	92	0.00315	65	48	0.00202	54	3	0.00016
59	91	0.00312	53	47	0.00197	62	3	0.00016
65	89	0.00305	59	47	0.00197	63	3	0.00016
60	86	0.00295	58	45	0.00189	109	2	0.00011
69	86	0.00295	63	45	0.00189	52	2	0.00011
55	85	0.00291	67	44	0.00185	56	2	0.00011
71	84	0.00288	71	41	0.00172	61	2	0.00011
57	83	0.00285	61	39	0.00164	71	2	0.00011
56	82	0.00281	68	39	0.00164	73	2	0.00011
63	81	0.00278	64	38	0.0016	74	2	0.00011
64	78	0.00267	60	36	0.00151	77	2	0.00011
67	76	0.00261	74	36	0.00151	80	2	0.00011
74	72	0.00247	70	34	0.00143	88	2	0.00011
78	72	0.00247	66	33	0.00139	90	2	0.00011
62	71	0.00243	100	32	0.00134	106	1	5e-05
77	71	0.00243	69	32	0.00134	111	1	5e-05
73	69	0.00237	76	32	0.00134	114	1	5e-05
83	69	0.00237	73	31	0.0013	120	1	5e-05
66	68	0.00233	92	31	0.0013	148	1	5e-05
70	68	0.00233	72	30	0.00126	64	1	5e-05
76	68	0.00233	78	30	0.00126	68	1	5e-05
79	66	0.00226	77	29	0.00122	72	1	5e-05
75	61	0.00209	83	28	0.00118	75	1	5e-05
85	61	0.00209	85	28	0.00118	76	1	5e-05
88	61	0.00209	80	27	0.00113	84	1	5e-05
68	60	0.00206	95	27	0.00113	86	1	5e-05
82	58	0.00199	82	26	0.00109	89	1	5e-05
113	53	0.00182	62	25	0.00105
80	53	0.00182	79	25	0.00105
93	53	0.00182	93	25	0.00105
81	52	0.00178	75	24	0.00101
90	52	0.00178	91	24	0.00101
84	51	0.00175	97	24	0.00101
86	51	0.00175	109	22	0.00092
130	49	0.00168	84	22	0.00092
91	49	0.00168	88	22	0.00092
89	48	0.00165	94	22	0.00092
94	48	0.00165	105	21	0.00088
111	47	0.00161	87	21	0.00088
99	47	0.00161	99	21	0.00088
104	46	0.00158	110	20	0.00084
87	44	0.00151	81	20	0.00084
96	44	0.00151	96	20	0.00084
98	43	0.00147	102	19	0.0008
103	42	0.00144	106	19	0.0008
108	42	0.00144	111	19	0.0008
114	42	0.00144	107	18	0.00076
125	42	0.00144	86	18	0.00076
117	39	0.00134	90	18	0.00076
102	38	0.0013	104	16	0.00067
105	38	0.0013	108	16	0.00067
126	38	0.0013	119	16	0.00067
145	38	0.0013	122	16	0.00067
92	38	0.0013	146	16	0.00067
101	37	0.00127	89	16	0.00067
107	37	0.00127	98	16	0.00067
110	37	0.00127	112	15	0.00063
119	37	0.00127	114	15	0.00063
97	37	0.00127	125	15	0.00063
106	36	0.00123	126	15	0.00063
115	36	0.00123	144	15	0.00063
116	36	0.00123	103	14	0.00059
95	36	0.00123	131	14	0.00059
100	34	0.00117	101	13	0.00055
122	34	0.00117	130	13	0.00055
109	33	0.00113	138	13	0.00055
129	33	0.00113	141	13	0.00055
118	32	0.0011	115	12	0.0005
121	32	0.0011	117	12	0.0005
136	32	0.0011	118	12	0.0005
144	32	0.0011	120	12	0.0005
154	32	0.0011	134	12	0.0005
112	31	0.00106	135	12	0.0005
124	31	0.00106	151	12	0.0005
174	31	0.00106	121	11	0.00046
123	30	0.00103	136	11	0.00046
140	30	0.00103	140	11	0.00046
141	30	0.00103	153	11	0.00046
147	30	0.00103	116	10	0.00042
148	30	0.00103	123	10	0.00042
134	28	0.00096	132	10	0.00042
157	28	0.00096	149	10	0.00042
133	27	0.00093	152	10	0.00042
139	26	0.00089	158	10	0.00042
143	26	0.00089	167	10	0.00042
152	26	0.00089	170	10	0.00042
166	26	0.00089	175	10	0.00042
175	26	0.00089	179	10	0.00042
128	25	0.00086	113	9	0.00038
131	25	0.00086	129	9	0.00038
149	25	0.00086	139	9	0.00038
168	25	0.00086	161	9	0.00038
132	24	0.00082	169	9	0.00038
135	24	0.00082	124	8	0.00034
138	24	0.00082	127	8	0.00034
160	24	0.00082	154	8	0.00034
120	23	0.00079	155	8	0.00034
150	23	0.00079	159	8	0.00034
172	23	0.00079	162	8	0.00034
173	23	0.00079	168	8	0.00034
153	22	0.00075	173	8	0.00034
155	22	0.00075	204	8	0.00034
163	22	0.00075	205	8	0.00034
170	22	0.00075	128	7	0.00029
186	22	0.00075	133	7	0.00029
190	22	0.00075	172	7	0.00029
227	22	0.00075	176	7	0.00029
127	21	0.00072	196	7	0.00029
176	21	0.00072	208	7	0.00029
178	21	0.00072	213	7	0.00029
179	21	0.00072	150	6	0.00025
188	21	0.00072	163	6	0.00025
142	20	0.00069	180	6	0.00025
156	20	0.00069	184	6	0.00025
193	20	0.00069	190	6	0.00025
199	20	0.00069	194	6	0.00025
205	20	0.00069	195	6	0.00025
214	20	0.00069	207	6	0.00025
185	19	0.00065	219	6	0.00025
238	19	0.00065	228	6	0.00025
146	18	0.00062	266	6	0.00025
151	18	0.00062	282	6	0.00025
165	18	0.00062	137	5	0.00021
169	18	0.00062	145	5	0.00021
171	18	0.00062	147	5	0.00021
184	18	0.00062	148	5	0.00021
189	18	0.00062	156	5	0.00021
198	18	0.00062	164	5	0.00021
202	18	0.00062	166	5	0.00021
204	18	0.00062	171	5	0.00021
235	18	0.00062	177	5	0.00021
137	17	0.00058	185	5	0.00021
164	17	0.00058	186	5	0.00021
180	17	0.00058	187	5	0.00021
187	17	0.00058	192	5	0.00021
191	17	0.00058	198	5	0.00021
208	17	0.00058	209	5	0.00021
221	17	0.00058	211	5	0.00021
162	16	0.00055	215	5	0.00021
182	16	0.00055	221	5	0.00021
209	16	0.00055	230	5	0.00021
211	16	0.00055	237	5	0.00021
220	16	0.00055	143	4	0.00017
224	16	0.00055	165	4	0.00017
226	16	0.00055	174	4	0.00017
228	16	0.00055	178	4	0.00017
245	16	0.00055	183	4	0.00017
311	16	0.00055	188	4	0.00017
158	15	0.00051	189	4	0.00017
183	15	0.00051	191	4	0.00017
194	15	0.00051	216	4	0.00017
203	15	0.00051	218	4	0.00017
212	15	0.00051	225	4	0.00017
243	15	0.00051	227	4	0.00017
248	15	0.00051	238	4	0.00017
272	15	0.00051	249	4	0.00017
159	14	0.00048	250	4	0.00017
201	14	0.00048	254	4	0.00017
210	14	0.00048	272	4	0.00017
250	14	0.00048	279	4	0.00017
253	14	0.00048	317	4	0.00017
273	14	0.00048	157	3	0.00013
167	13	0.00045	160	3	0.00013
206	13	0.00045	181	3	0.00013
217	13	0.00045	200	3	0.00013
218	13	0.00045	203	3	0.00013
236	13	0.00045	206	3	0.00013
241	13	0.00045	210	3	0.00013
257	13	0.00045	214	3	0.00013
267	13	0.00045	222	3	0.00013
268	13	0.00045	226	3	0.00013
270	13	0.00045	231	3	0.00013
281	13	0.00045	233	3	0.00013
297	13	0.00045	240	3	0.00013
324	13	0.00045	242	3	0.00013
161	12	0.00041	244	3	0.00013
239	12	0.00041	246	3	0.00013
240	12	0.00041	247	3	0.00013
244	12	0.00041	251	3	0.00013
255	12	0.00041	253	3	0.00013
256	12	0.00041	258	3	0.00013
277	12	0.00041	264	3	0.00013
308	12	0.00041	269	3	0.00013
465	12	0.00041	280	3	0.00013
177	11	0.00038	283	3	0.00013
195	11	0.00038	293	3	0.00013
196	11	0.00038	320	3	0.00013
207	11	0.00038	334	3	0.00013
223	11	0.00038	335	3	0.00013
225	11	0.00038	343	3	0.00013
229	11	0.00038	423	3	0.00013
233	11	0.00038	448	3	0.00013
246	11	0.00038	475	3	0.00013
247	11	0.00038	142	2	8e-05
254	11	0.00038	199	2	8e-05
260	11	0.00038	201	2	8e-05
263	11	0.00038	202	2	8e-05
264	11	0.00038	217	2	8e-05
275	11	0.00038	229	2	8e-05
279	11	0.00038	234	2	8e-05
309	11	0.00038	236	2	8e-05
330	11	0.00038	239	2	8e-05
333	11	0.00038	245	2	8e-05
374	11	0.00038	252	2	8e-05
380	11	0.00038	255	2	8e-05
192	10	0.00034	256	2	8e-05
200	10	0.00034	257	2	8e-05
251	10	0.00034	259	2	8e-05
258	10	0.00034	263	2	8e-05
259	10	0.00034	270	2	8e-05
261	10	0.00034	271	2	8e-05
269	10	0.00034	275	2	8e-05
284	10	0.00034	284	2	8e-05
285	10	0.00034	286	2	8e-05
294	10	0.00034	289	2	8e-05
306	10	0.00034	290	2	8e-05
388	10	0.00034	291	2	8e-05
434	10	0.00034	296	2	8e-05
596	10	0.00034	302	2	8e-05
181	9	0.00031	304	2	8e-05
222	9	0.00031	310	2	8e-05
237	9	0.00031	312	2	8e-05
276	9	0.00031	321	2	8e-05
278	9	0.00031	323	2	8e-05
307	9	0.00031	356	2	8e-05
314	9	0.00031	365	2	8e-05
319	9	0.00031	380	2	8e-05
345	9	0.00031	389	2	8e-05
346	9	0.00031	401	2	8e-05
355	9	0.00031	410	2	8e-05
360	9	0.00031	476	2	8e-05
387	9	0.00031	524	2	8e-05
408	9	0.00031	535	2	8e-05
482	9	0.00031	670	2	8e-05
502	9	0.00031	1242	1	4e-05
197	8	0.00027	197	1	4e-05
213	8	0.00027	212	1	4e-05
216	8	0.00027	220	1	4e-05
219	8	0.00027	223	1	4e-05
231	8	0.00027	224	1	4e-05
242	8	0.00027	232	1	4e-05
271	8	0.00027	235	1	4e-05
289	8	0.00027	241	1	4e-05
290	8	0.00027	243	1	4e-05
293	8	0.00027	248	1	4e-05
295	8	0.00027	262	1	4e-05
296	8	0.00027	268	1	4e-05
298	8	0.00027	273	1	4e-05
299	8	0.00027	274	1	4e-05
303	8	0.00027	276	1	4e-05
304	8	0.00027	277	1	4e-05
318	8	0.00027	288	1	4e-05
320	8	0.00027	294	1	4e-05
321	8	0.00027	295	1	4e-05
329	8	0.00027	298	1	4e-05
331	8	0.00027	299	1	4e-05
334	8	0.00027	303	1	4e-05
341	8	0.00027	306	1	4e-05
365	8	0.00027	307	1	4e-05
369	8	0.00027	309	1	4e-05
370	8	0.00027	311	1	4e-05
378	8	0.00027	313	1	4e-05
381	8	0.00027	316	1	4e-05
426	8	0.00027	322	1	4e-05
449	8	0.00027	324	1	4e-05
464	8	0.00027	325	1	4e-05
215	7	0.00024	326	1	4e-05
262	7	0.00024	327	1	4e-05
266	7	0.00024	329	1	4e-05
274	7	0.00024	330	1	4e-05
280	7	0.00024	332	1	4e-05
301	7	0.00024	336	1	4e-05
302	7	0.00024	337	1	4e-05
310	7	0.00024	338	1	4e-05
313	7	0.00024	339	1	4e-05
317	7	0.00024	341	1	4e-05
322	7	0.00024	342	1	4e-05
325	7	0.00024	345	1	4e-05
344	7	0.00024	346	1	4e-05
353	7	0.00024	349	1	4e-05
357	7	0.00024	350	1	4e-05
373	7	0.00024	351	1	4e-05
377	7	0.00024	352	1	4e-05
385	7	0.00024	354	1	4e-05
402	7	0.00024	355	1	4e-05
409	7	0.00024	360	1	4e-05
452	7	0.00024	361	1	4e-05
455	7	0.00024	362	1	4e-05
494	7	0.00024	364	1	4e-05
249	6	0.00021	366	1	4e-05
252	6	0.00021	367	1	4e-05
282	6	0.00021	369	1	4e-05
288	6	0.00021	370	1	4e-05
291	6	0.00021	376	1	4e-05
300	6	0.00021	379	1	4e-05
327	6	0.00021	381	1	4e-05
332	6	0.00021	382	1	4e-05
339	6	0.00021	384	1	4e-05
350	6	0.00021	387	1	4e-05
366	6	0.00021	388	1	4e-05
371	6	0.00021	390	1	4e-05
372	6	0.00021	392	1	4e-05
386	6	0.00021	394	1	4e-05
395	6	0.00021	396	1	4e-05
397	6	0.00021	400	1	4e-05
398	6	0.00021	404	1	4e-05
404	6	0.00021	405	1	4e-05
422	6	0.00021	406	1	4e-05
430	6	0.00021	411	1	4e-05
459	6	0.00021	412	1	4e-05
477	6	0.00021	418	1	4e-05
550	6	0.00021	425	1	4e-05
570	6	0.00021	427	1	4e-05
230	5	0.00017	428	1	4e-05
265	5	0.00017	429	1	4e-05
283	5	0.00017	432	1	4e-05
286	5	0.00017	433	1	4e-05
287	5	0.00017	437	1	4e-05
312	5	0.00017	438	1	4e-05
315	5	0.00017	441	1	4e-05
323	5	0.00017	442	1	4e-05
326	5	0.00017	447	1	4e-05
335	5	0.00017	449	1	4e-05
340	5	0.00017	451	1	4e-05
342	5	0.00017	454	1	4e-05
343	5	0.00017	457	1	4e-05
347	5	0.00017	460	1	4e-05
349	5	0.00017	463	1	4e-05
351	5	0.00017	467	1	4e-05
356	5	0.00017	471	1	4e-05
358	5	0.00017	473	1	4e-05
363	5	0.00017	477	1	4e-05
375	5	0.00017	483	1	4e-05
391	5	0.00017	488	1	4e-05
396	5	0.00017	491	1	4e-05
400	5	0.00017	495	1	4e-05
411	5	0.00017	498	1	4e-05
412	5	0.00017	501	1	4e-05
416	5	0.00017	508	1	4e-05
418	5	0.00017	517	1	4e-05
419	5	0.00017	518	1	4e-05
423	5	0.00017	541	1	4e-05
424	5	0.00017	542	1	4e-05
427	5	0.00017	550	1	4e-05
431	5	0.00017	554	1	4e-05
438	5	0.00017	557	1	4e-05
445	5	0.00017	573	1	4e-05
458	5	0.00017	575	1	4e-05
462	5	0.00017	577	1	4e-05
467	5	0.00017	585	1	4e-05
470	5	0.00017	587	1	4e-05
471	5	0.00017	590	1	4e-05
481	5	0.00017	599	1	4e-05
483	5	0.00017	602	1	4e-05
487	5	0.00017	624	1	4e-05
505	5	0.00017	627	1	4e-05
509	5	0.00017	632	1	4e-05
515	5	0.00017	634	1	4e-05
532	5	0.00017	654	1	4e-05
544	5	0.00017	658	1	4e-05
583	5	0.00017	683	1	4e-05
595	5	0.00017	712	1	4e-05
617	5	0.00017	740	1	4e-05
661	5	0.00017	807	1	4e-05
680	5	0.00017	832	1	4e-05
232	4	0.00014	902	1	4e-05
234	4	0.00014	904	1	4e-05
292	4	0.00014	905	1	4e-05
316	4	0.00014	927	1	4e-05
348	4	0.00014
354	4	0.00014
359	4	0.00014
361	4	0.00014
362	4	0.00014
367	4	0.00014
383	4	0.00014
390	4	0.00014
392	4	0.00014
393	4	0.00014
415	4	0.00014
417	4	0.00014
420	4	0.00014
421	4	0.00014
425	4	0.00014
429	4	0.00014
436	4	0.00014
441	4	0.00014
442	4	0.00014
446	4	0.00014
451	4	0.00014
457	4	0.00014
475	4	0.00014
484	4	0.00014
485	4	0.00014
486	4	0.00014
488	4	0.00014
496	4	0.00014
503	4	0.00014
507	4	0.00014
511	4	0.00014
512	4	0.00014
514	4	0.00014
529	4	0.00014
533	4	0.00014
535	4	0.00014
536	4	0.00014
547	4	0.00014
548	4	0.00014
552	4	0.00014
553	4	0.00014
555	4	0.00014
556	4	0.00014
568	4	0.00014
569	4	0.00014
586	4	0.00014
594	4	0.00014
611	4	0.00014
668	4	0.00014
669	4	0.00014
701	4	0.00014
726	4	0.00014
731	4	0.00014
782	4	0.00014
1170	3	0.0001
1271	3	0.0001
305	3	0.0001
328	3	0.0001
336	3	0.0001
337	3	0.0001
364	3	0.0001
368	3	0.0001
376	3	0.0001
379	3	0.0001
394	3	0.0001
401	3	0.0001
406	3	0.0001
437	3	0.0001
456	3	0.0001
460	3	0.0001
468	3	0.0001
472	3	0.0001
478	3	0.0001
479	3	0.0001
489	3	0.0001
492	3	0.0001
493	3	0.0001
499	3	0.0001
504	3	0.0001
506	3	0.0001
518	3	0.0001
521	3	0.0001
524	3	0.0001
534	3	0.0001
540	3	0.0001
554	3	0.0001
563	3	0.0001
564	3	0.0001
566	3	0.0001
567	3	0.0001
572	3	0.0001
574	3	0.0001
578	3	0.0001
579	3	0.0001
580	3	0.0001
581	3	0.0001
585	3	0.0001
602	3	0.0001
605	3	0.0001
607	3	0.0001
616	3	0.0001
644	3	0.0001
645	3	0.0001
649	3	0.0001
651	3	0.0001
656	3	0.0001
658	3	0.0001
659	3	0.0001
666	3	0.0001
682	3	0.0001
698	3	0.0001
702	3	0.0001
725	3	0.0001
730	3	0.0001
736	3	0.0001
738	3	0.0001
745	3	0.0001
781	3	0.0001
794	3	0.0001
796	3	0.0001
811	3	0.0001
812	3	0.0001
834	3	0.0001
860	3	0.0001
917	3	0.0001
934	3	0.0001
967	3	0.0001
1030	2	7e-05
1031	2	7e-05
1033	2	7e-05
1039	2	7e-05
1040	2	7e-05
1050	2	7e-05
1117	2	7e-05
1123	2	7e-05
1138	2	7e-05
1175	2	7e-05
1184	2	7e-05
1198	2	7e-05
1206	2	7e-05
1249	2	7e-05
1251	2	7e-05
1258	2	7e-05
1276	2	7e-05
1393	2	7e-05
1442	2	7e-05
1484	2	7e-05
1691	2	7e-05
1738	2	7e-05
338	2	7e-05
384	2	7e-05
399	2	7e-05
403	2	7e-05
413	2	7e-05
414	2	7e-05
432	2	7e-05
440	2	7e-05
443	2	7e-05
444	2	7e-05
447	2	7e-05
448	2	7e-05
453	2	7e-05
454	2	7e-05
463	2	7e-05
469	2	7e-05
473	2	7e-05
476	2	7e-05
480	2	7e-05
490	2	7e-05
497	2	7e-05
498	2	7e-05
501	2	7e-05
516	2	7e-05
517	2	7e-05
519	2	7e-05
528	2	7e-05
530	2	7e-05
531	2	7e-05
538	2	7e-05
539	2	7e-05
541	2	7e-05
542	2	7e-05
543	2	7e-05
545	2	7e-05
546	2	7e-05
559	2	7e-05
571	2	7e-05
573	2	7e-05
582	2	7e-05
587	2	7e-05
590	2	7e-05
591	2	7e-05
593	2	7e-05
597	2	7e-05
599	2	7e-05
600	2	7e-05
609	2	7e-05
610	2	7e-05
613	2	7e-05
615	2	7e-05
618	2	7e-05
630	2	7e-05
631	2	7e-05
633	2	7e-05
636	2	7e-05
637	2	7e-05
638	2	7e-05
640	2	7e-05
648	2	7e-05
653	2	7e-05
660	2	7e-05
663	2	7e-05
667	2	7e-05
674	2	7e-05
675	2	7e-05
677	2	7e-05
684	2	7e-05
685	2	7e-05
687	2	7e-05
689	2	7e-05
690	2	7e-05
691	2	7e-05
692	2	7e-05
697	2	7e-05
703	2	7e-05
705	2	7e-05
707	2	7e-05
708	2	7e-05
709	2	7e-05
711	2	7e-05
715	2	7e-05
722	2	7e-05
729	2	7e-05
732	2	7e-05
740	2	7e-05
747	2	7e-05
749	2	7e-05
752	2	7e-05
761	2	7e-05
767	2	7e-05
772	2	7e-05
775	2	7e-05
797	2	7e-05
808	2	7e-05
816	2	7e-05
818	2	7e-05
835	2	7e-05
838	2	7e-05
845	2	7e-05
857	2	7e-05
859	2	7e-05
875	2	7e-05
878	2	7e-05
884	2	7e-05
887	2	7e-05
888	2	7e-05
909	2	7e-05
915	2	7e-05
925	2	7e-05
929	2	7e-05
943	2	7e-05
945	2	7e-05
948	2	7e-05
956	2	7e-05
963	2	7e-05
971	2	7e-05
975	2	7e-05
993	2	7e-05
1000	1	3e-05
1007	1	3e-05
1008	1	3e-05
1011	1	3e-05
1012	1	3e-05
1018	1	3e-05
1020	1	3e-05
1022	1	3e-05
1026	1	3e-05
1037	1	3e-05
1038	1	3e-05
1041	1	3e-05
1047	1	3e-05
1052	1	3e-05
1056	1	3e-05
1057	1	3e-05
1060	1	3e-05
1063	1	3e-05
1064	1	3e-05
1066	1	3e-05
1071	1	3e-05
1073	1	3e-05
1079	1	3e-05
1081	1	3e-05
1082	1	3e-05
1092	1	3e-05
1093	1	3e-05
1096	1	3e-05
1099	1	3e-05
1108	1	3e-05
1111	1	3e-05
1116	1	3e-05
1119	1	3e-05
1126	1	3e-05
1133	1	3e-05
1135	1	3e-05
1136	1	3e-05
1141	1	3e-05
1146	1	3e-05
1147	1	3e-05
1149	1	3e-05
1153	1	3e-05
1156	1	3e-05
1158	1	3e-05
1171	1	3e-05
1172	1	3e-05
1178	1	3e-05
1179	1	3e-05
1182	1	3e-05
1183	1	3e-05
1194	1	3e-05
1197	1	3e-05
1201	1	3e-05
1210	1	3e-05
1214	1	3e-05
1215	1	3e-05
1216	1	3e-05
1225	1	3e-05
1226	1	3e-05
1227	1	3e-05
1230	1	3e-05
1233	1	3e-05
1235	1	3e-05
1237	1	3e-05
1239	1	3e-05
1243	1	3e-05
1244	1	3e-05
1250	1	3e-05
1256	1	3e-05
1264	1	3e-05
1278	1	3e-05
1281	1	3e-05
1287	1	3e-05
1289	1	3e-05
1291	1	3e-05
1295	1	3e-05
1296	1	3e-05
1297	1	3e-05
1302	1	3e-05
1310	1	3e-05
1320	1	3e-05
1321	1	3e-05
1329	1	3e-05
1331	1	3e-05
1334	1	3e-05
1335	1	3e-05
1344	1	3e-05
1345	1	3e-05
1359	1	3e-05
1360	1	3e-05
1374	1	3e-05
1375	1	3e-05
1382	1	3e-05
1384	1	3e-05
1390	1	3e-05
1397	1	3e-05
1403	1	3e-05
1405	1	3e-05
1421	1	3e-05
1427	1	3e-05
1440	1	3e-05
1448	1	3e-05
1457	1	3e-05
1466	1	3e-05
1468	1	3e-05
1473	1	3e-05
1488	1	3e-05
1493	1	3e-05
1503	1	3e-05
1507	1	3e-05
1511	1	3e-05
1536	1	3e-05
1538	1	3e-05
1548	1	3e-05
1551	1	3e-05
1558	1	3e-05
1569	1	3e-05
1573	1	3e-05
1576	1	3e-05
1577	1	3e-05
1624	1	3e-05
1627	1	3e-05
1628	1	3e-05
1635	1	3e-05
1644	1	3e-05
1647	1	3e-05
1652	1	3e-05
1661	1	3e-05
1662	1	3e-05
1663	1	3e-05
1673	1	3e-05
1704	1	3e-05
1729	1	3e-05
1745	1	3e-05
1765	1	3e-05
1769	1	3e-05
1771	1	3e-05
1777	1	3e-05
1806	1	3e-05
1812	1	3e-05
1827	1	3e-05
1864	1	3e-05
1876	1	3e-05
1878	1	3e-05
1880	1	3e-05
1885	1	3e-05
1918	1	3e-05
1934	1	3e-05
1938	1	3e-05
1957	1	3e-05
1966	1	3e-05
1976	1	3e-05
1986	1	3e-05
1992	1	3e-05
2009	1	3e-05
2033	1	3e-05
2038	1	3e-05
2056	1	3e-05
2067	1	3e-05
2079	1	3e-05
2085	1	3e-05
2087	1	3e-05
2090	1	3e-05
2099	1	3e-05
2109	1	3e-05
2151	1	3e-05
2170	1	3e-05
2190	1	3e-05
2229	1	3e-05
2238	1	3e-05
2246	1	3e-05
2258	1	3e-05
2305	1	3e-05
2332	1	3e-05
2338	1	3e-05
2367	1	3e-05
2378	1	3e-05
2427	1	3e-05
2481	1	3e-05
2488	1	3e-05
2518	1	3e-05
2536	1	3e-05
2731	1	3e-05
2840	1	3e-05
2875	1	3e-05
2877	1	3e-05
2917	1	3e-05
2918	1	3e-05
2938	1	3e-05
3025	1	3e-05
352	1	3e-05
3781	1	3e-05
389	1	3e-05
405	1	3e-05
410	1	3e-05
4142	1	3e-05
428	1	3e-05
433	1	3e-05
435	1	3e-05
439	1	3e-05
450	1	3e-05
461	1	3e-05
474	1	3e-05
491	1	3e-05
495	1	3e-05
500	1	3e-05
5045	1	3e-05
508	1	3e-05
510	1	3e-05
513	1	3e-05
520	1	3e-05
522	1	3e-05
523	1	3e-05
525	1	3e-05
526	1	3e-05
527	1	3e-05
537	1	3e-05
551	1	3e-05
557	1	3e-05
558	1	3e-05
560	1	3e-05
561	1	3e-05
562	1	3e-05
575	1	3e-05
577	1	3e-05
584	1	3e-05
589	1	3e-05
603	1	3e-05
604	1	3e-05
608	1	3e-05
614	1	3e-05
619	1	3e-05
620	1	3e-05
621	1	3e-05
622	1	3e-05
623	1	3e-05
624	1	3e-05
625	1	3e-05
626	1	3e-05
627	1	3e-05
629	1	3e-05
639	1	3e-05
641	1	3e-05
642	1	3e-05
643	1	3e-05
647	1	3e-05
652	1	3e-05
655	1	3e-05
657	1	3e-05
664	1	3e-05
665	1	3e-05
671	1	3e-05
678	1	3e-05
681	1	3e-05
686	1	3e-05
688	1	3e-05
693	1	3e-05
700	1	3e-05
704	1	3e-05
706	1	3e-05
710	1	3e-05
712	1	3e-05
714	1	3e-05
717	1	3e-05
721	1	3e-05
723	1	3e-05
724	1	3e-05
727	1	3e-05
728	1	3e-05
734	1	3e-05
741	1	3e-05
743	1	3e-05
746	1	3e-05
748	1	3e-05
750	1	3e-05
751	1	3e-05
754	1	3e-05
755	1	3e-05
757	1	3e-05
758	1	3e-05
759	1	3e-05
760	1	3e-05
764	1	3e-05
765	1	3e-05
766	1	3e-05
769	1	3e-05
770	1	3e-05
776	1	3e-05
777	1	3e-05
778	1	3e-05
779	1	3e-05
780	1	3e-05
784	1	3e-05
787	1	3e-05
789	1	3e-05
790	1	3e-05
791	1	3e-05
793	1	3e-05
799	1	3e-05
800	1	3e-05
801	1	3e-05
802	1	3e-05
803	1	3e-05
804	1	3e-05
806	1	3e-05
807	1	3e-05
810	1	3e-05
817	1	3e-05
819	1	3e-05
820	1	3e-05
821	1	3e-05
831	1	3e-05
833	1	3e-05
836	1	3e-05
839	1	3e-05
840	1	3e-05
842	1	3e-05
843	1	3e-05
844	1	3e-05
846	1	3e-05
847	1	3e-05
853	1	3e-05
856	1	3e-05
865	1	3e-05
868	1	3e-05
870	1	3e-05
873	1	3e-05
880	1	3e-05
881	1	3e-05
883	1	3e-05
886	1	3e-05
889	1	3e-05
890	1	3e-05
891	1	3e-05
892	1	3e-05
900	1	3e-05
902	1	3e-05
903	1	3e-05
905	1	3e-05
910	1	3e-05
914	1	3e-05
918	1	3e-05
919	1	3e-05
921	1	3e-05
922	1	3e-05
924	1	3e-05
930	1	3e-05
931	1	3e-05
933	1	3e-05
935	1	3e-05
936	1	3e-05
939	1	3e-05
941	1	3e-05
942	1	3e-05
949	1	3e-05
951	1	3e-05
953	1	3e-05
957	1	3e-05
960	1	3e-05
961	1	3e-05
962	1	3e-05
966	1	3e-05
968	1	3e-05
982	1	3e-05
989	1	3e-05
991	1	3e-05
998	1	3e-05
999	1	3e-05
