## Supplementary material for "Global analysis of transcription start sites in the new ovine reference genome (*Oar rambouillet v1.0*)": Supp Table 6

### Sheet: Other_atlases_comparisons
Specie	Genome	Source	TSSs_by_CAGE	tagged_genes
Human	hg38	https://fantom.gsc.riken.jp/5/datafiles/reprocessed/hg38_latest/extra/CAGE_peaks/hg38_fair+new_CAGE_peaks_phase1and2.bed.gz	209911	31184
Mouse	mm10	https://fantom.gsc.riken.jp/5/datafiles/reprocessed/mm10_latest/extra/CAGE_peaks/mm10_fair+new_CAGE_peaks_phase1and2.bed.gz	164672	30501
Chicken	galGal5	https://fantom.gsc.riken.jp/5/datafiles/latest/extra/CAGE_peaks/galGal5.cage_peak_coord.bed.gz	32015	7759
Sheep	Oar_rambouillet_v1.0	https://trackhubregistry.org/search/view_trackhub/TW3SmXMBjGhbrAAjJGTU	28148	13912
Rhesus Monkey	rheMac8	https://fantom.gsc.riken.jp/5/datafiles/latest/extra/CAGE_peaks/rheMac8.cage_peak_coord.bed.gz	25869	8047
Dog	canFam3	https://fantom.gsc.riken.jp/5/datafiles/latest/extra/CAGE_peaks/canFam3.cage_peak_coord.bed.gz	23147	5288
